# Analysis of Urinary Proteome Modifications in Patients with Different Glycated Hemoglobin A1c Levels

**DOI:** 10.64898/2025.12.30.697124

**Authors:** Yuzhen Chen, Youhe Gao

**Affiliations:** Gene Engineering Drug and Biotechnology Beijing Key Laboratory, College of Life Sciences, Beijing Normal University, Beijing 100875, China

**Keywords:** urine, proteomics, modifications, glycated hemoglobin A1c, diabetes mellitus, biomarker

## Abstract

Diabetes, a major global public health concern, requires early diagnosis and timely intervention. Glycated hemoglobin A1c (HbA1c) serves as a biomarker of glycemic management, with its levels showing a continuous relationship with the risk of developing diabetes. In this study, urinary proteome modifications were compared between each of the two patient groups with different HbA1c levels ([6.4±0.7]% and [8.6±1.6]%) and healthy controls. A total of 1 954 and 5 545 differentially modified peptides were identified in the two groups, respectively. Within each group, differentially modified peptides exhibiting changes from presence to absence or vice versa accounted for 48.8% and 86.5%, respectively. Additionally, results from the randomized grouping test indicated that at least 90.6% and 94.1% of these differentially modified peptides in each group were not randomly generated. In conclusion, urinary proteome modifications comprehensively and systematically reflect changes associated with elevated HbA1c levels, with distinct modification profiles corresponding to different HbA1c levels. These findings suggest that urinary proteome modifications have the potential to reflect HbA1c levels and offer a new perspective for research on the early diagnosis of diabetes.
