## Supplementary material for "Analysis of Urinary Proteome Modifications in Patients with Different Glycated Hemoglobin A1c Levels": Table S1, Table S2, Table S3, Table S4: Table S3. Differentially modified peptides with consistent presence-to-absence or absence-to-presence changes in both Group A and Group B..xlsx

### Sheet: Sheet1
UniProt ID	Protein names	Gene Names	Gene Ontology (biological process)	Gene Ontology (cellular component)	Gene Ontology (molecular function)	Peptide	Modification	FC (Group A)	FC (Group B)	H1-A	H2-A	H3-A	H4-A	H5-A	Mean (Group A: Healthy Individuals Subgroup)	P1-A	P2-A	P3-A	P4-A	P5-A	Mean (Group A: Elevated HbA1c Subgroup)	p-value (Group A)	H1-B	H2-B	H3-B	H4-B	H5-B	H6-B	Mean (Group B: Healthy Individuals Subgroup)	P1-B	P2-B	P3-B	P4-B	P5-B	P6-B	P7-B	P8-B	Mean (Group B: Elevated HbA1c Subgroup)	p-value (Group B)
P01834	Immunoglobulin kappa constant (Ig kappa chain C region) (Ig kappa chain C region AG) (Ig kappa chain C region CUM) (Ig kappa chain C region EU) (Ig kappa chain C region OU) (Ig kappa chain C region ROY) (Ig kappa chain C region TI)	IGKC	adaptive immune response [GO:0002250]; B cell receptor signaling pathway [GO:0050853]; immune response [GO:0006955]; immunoglobulin mediated immune response [GO:0016064]	blood microparticle [GO:0072562]; extracellular exosome [GO:0070062]; extracellular region [GO:0005576]; extracellular space [GO:0005615]; IgA immunoglobulin complex [GO:0071745]; IgD immunoglobulin complex [GO:0071738]; IgE immunoglobulin complex [GO:0071742]; IgG immunoglobulin complex [GO:0071735]; IgM immunoglobulin complex [GO:0071753]; plasma membrane [GO:0005886]	antigen binding [GO:0003823]	SGTASVVCLLNNFYPR	14,sulfo+amino[Y]	0	0	7	15	7	14	12	11	0	0	0	0	0	0	0.00295792	4	0	1	1	2	2	1.66667	0	0	0	0	0	0	0	0	0	0.030515
P02768	Albumin	ALB GIG20 GIG42 PRO0903 PRO1708 PRO2044 PRO2619 PRO2675 UNQ696/PRO1341	cellular response to calcium ion starvation [GO:0072732]; cellular response to starvation [GO:0009267]; negative regulation of mitochondrial depolarization [GO:0051902]	blood microparticle [GO:0072562]; cytoplasm [GO:0005737]; endoplasmic reticulum [GO:0005783]; endoplasmic reticulum lumen [GO:0005788]; extracellular exosome [GO:0070062]; extracellular region [GO:0005576]; extracellular space [GO:0005615]; Golgi apparatus [GO:0005794]; nucleus [GO:0005634]; platelet alpha granule lumen [GO:0031093]; protein-containing complex [GO:0032991]	antioxidant activity [GO:0016209]; copper ion binding [GO:0005507]; DNA binding [GO:0003677]; enterobactin binding [GO:1903981]; exogenous protein binding [GO:0140272]; fatty acid binding [GO:0005504]; identical protein binding [GO:0042802]; protein-folding chaperone binding [GO:0051087]; pyridoxal phosphate binding [GO:0030170]; toxic substance binding [GO:0015643]	MPCAEDYLSVVLNQLCVLHEK	1,Oxidation[M];16,Carbamidomethyl[C]	0	0	4	3	2	1	1	2.2	0	0	0	0	0	0	0.0195542	1	5	5	0	1	3	2.5	0	0	0	0	0	0	0	0	0	0.0369056
P02790	Hemopexin (Beta-1B-glycoprotein)	HPX	heme metabolic process [GO:0042168]; heme transport [GO:0015886]; hemoglobin metabolic process [GO:0020027]; intracellular iron ion homeostasis [GO:0006879]; positive regulation of humoral immune response mediated by circulating immunoglobulin [GO:0002925]; positive regulation of immunoglobulin production [GO:0002639]; positive regulation of type II interferon-mediated signaling pathway [GO:00603…	blood microparticle [GO:0072562]; collagen-containing extracellular matrix [GO:0062023]; endocytic vesicle lumen [GO:0071682]; extracellular exosome [GO:0070062]; extracellular region [GO:0005576]; extracellular space [GO:0005615]	heme transmembrane transporter activity [GO:0015232]; metal ion binding [GO:0046872]	EWFWDLATGTMK	11,Oxidation[M]	0	0	2	2	0	3	2	1.8	0	0	0	0	0	0	0.0213116	3	1	7	0	2	3	2.66667	0	0	0	0	0	0	0	0	0	0.042948
Q9HCU0	Endosialin (Tumor endothelial marker 1) (CD antigen CD248)	CD248 CD164L1 TEM1	anatomical structure regression [GO:0060033]; cell migration [GO:0016477]; endothelial cell apoptotic process [GO:0072577]; fibroblast migration [GO:0010761]; fibroblast proliferation [GO:0048144]; lymph node development [GO:0048535]; positive regulation of endothelial cell apoptotic process [GO:2000353]; positive regulation of fibroblast proliferation [GO:0048146]	cytoplasm [GO:0005737]; external side of plasma membrane [GO:0009897]; extracellular exosome [GO:0070062]; extracellular matrix [GO:0031012]	calcium ion binding [GO:0005509]; carbohydrate binding [GO:0030246]; extracellular matrix binding [GO:0050840]; extracellular matrix protein binding [GO:1990430]	HLVSTEFEWLPFGSVAAVQCQAGR	20,Carbamidomethyl[C]	0	0	5	2	2	2	1	2.4	0	0	0	0	0	0	0.0240435	1	1	2	0	0	1	0.833333	0	0	0	0	0	0	0	0	0	0.042194
O60494	Cubilin (460 kDa receptor) (Intestinal intrinsic factor receptor) (Intrinsic factor-cobalamin receptor) (Intrinsic factor-vitamin B12 receptor)	CUBN IFCR	cholesterol metabolic process [GO:0008203]; cobalamin metabolic process [GO:0009235]; cobalamin transport [GO:0015889]; establishment of localization in cell [GO:0051649]; lipoprotein transport [GO:0042953]; receptor-mediated endocytosis [GO:0006898]; response to bacterium [GO:0009617]; tissue homeostasis [GO:0001894]	apical plasma membrane [GO:0016324]; brush border membrane [GO:0031526]; clathrin-coated pit [GO:0005905]; cytosol [GO:0005829]; endocytic vesicle [GO:0030139]; endoplasmic reticulum [GO:0005783]; endosome [GO:0005768]; extracellular exosome [GO:0070062]; extrinsic component of external side of plasma membrane [GO:0031232]; Golgi apparatus [GO:0005794]; lysosomal lumen [GO:0043202]; lysosomal mem…	calcium ion binding [GO:0005509]; cargo receptor activity [GO:0038024]; cobalamin binding [GO:0031419]; protein homodimerization activity [GO:0042803]; signaling receptor activity [GO:0038023]	NLNCVWIIIAPVNK	4,Carbamidomethyl[C]	0	0	4	4	0	4	2	2.8	0	0	0	0	0	0	0.0248962	10	5	3	4	4	7	5.5	0	0	0	0	0	0	0	0	0	0.00345333
P02760	Protein AMBP (Protein HC) [Cleaved into: Alpha-1-microglobulin (EC 1.6.2.-) (Alpha-1 microglycoprotein) (Complex-forming glycoprotein heterogeneous in charge); Inter-alpha-trypsin inhibitor light chain (ITI-LC) (Bikunin) (EDC1) (HI-30) (Uronic-acid-rich protein); Trypstatin]	AMBP HCP ITIL	cell adhesion [GO:0007155]; female pregnancy [GO:0007565]; heme catabolic process [GO:0042167]; negative regulation of immune response [GO:0050777]; negative regulation of JNK cascade [GO:0046329]; protein catabolic process [GO:0030163]	blood microparticle [GO:0072562]; cell surface [GO:0009986]; collagen-containing extracellular matrix [GO:0062023]; cytosol [GO:0005829]; endoplasmic reticulum [GO:0005783]; extracellular exosome [GO:0070062]; extracellular region [GO:0005576]; extracellular space [GO:0005615]; mitochondrial inner membrane [GO:0005743]; nuclear membrane [GO:0031965]; plasma membrane [GO:0005886]	calcium channel inhibitor activity [GO:0019855]; calcium oxalate binding [GO:0046904]; carbohydrate binding [GO:0030246]; heme binding [GO:0020037]; IgA binding [GO:0019862]; oxidoreductase activity [GO:0016491]; protein homodimerization activity [GO:0042803]; serine-type endopeptidase inhibitor activity [GO:0004867]	VVAQGVGIPEDSIFTMADR	10,Cation_Ca[II][E]	0	0	8	0	4	9	7	5.6	0	0	0	0	0	0	0.0264487	6	0	6	5	3	0	3.33333	0	0	0	0	0	0	0	0	0	0.0333565
Q96NY8	Nectin-4 (Ig superfamily receptor LNIR) (Nectin cell adhesion molecule 4) (Poliovirus receptor-related protein 4) [Cleaved into: Processed poliovirus receptor-related protein 4]	NECTIN4 LNIR PRR4 PVRL4	heterophilic cell-cell adhesion via plasma membrane cell adhesion molecules [GO:0007157]; homophilic cell adhesion via plasma membrane adhesion molecules [GO:0007156]; negative regulation of natural killer cell mediated cytotoxicity [GO:0045953]	adherens junction [GO:0005912]; extracellular exosome [GO:0070062]; plasma membrane [GO:0005886]	identical protein binding [GO:0042802]; receptor ligand activity [GO:0048018]; virus receptor activity [GO:0001618]	LPCFYR	3,Carbamidomethyl[C]	0	0	4	4	2	2	0	2.4	0	0	0	0	0	0	0.0326779	0	3	2	0	3	1	1.5	0	0	0	0	0	0	0	0	0	0.0445848
Q14982	Opioid-binding protein/cell adhesion molecule (OBCAM) (OPCML) (Opioid-binding cell adhesion molecule) (IgLON family member 1)	OPCML IGLON1 OBCAM	cell adhesion [GO:0007155]; neuron recognition [GO:0008038]	extracellular region [GO:0005576]; plasma membrane [GO:0005886]; side of membrane [GO:0098552]		GILSCEASAVPMAEFQWFK	5,Carbamidomethyl[C]	0	0	2	2	0	4	2	2	0	0	0	0	0	0	0.0341094	3	3	3	1	1	1	2	0	0	0	0	0	0	0	0	0	0.00656627
P02768	Albumin	ALB GIG20 GIG42 PRO0903 PRO1708 PRO2044 PRO2619 PRO2675 UNQ696/PRO1341	cellular response to calcium ion starvation [GO:0072732]; cellular response to starvation [GO:0009267]; negative regulation of mitochondrial depolarization [GO:0051902]	blood microparticle [GO:0072562]; cytoplasm [GO:0005737]; endoplasmic reticulum [GO:0005783]; endoplasmic reticulum lumen [GO:0005788]; extracellular exosome [GO:0070062]; extracellular region [GO:0005576]; extracellular space [GO:0005615]; Golgi apparatus [GO:0005794]; nucleus [GO:0005634]; platelet alpha granule lumen [GO:0031093]; protein-containing complex [GO:0032991]	antioxidant activity [GO:0016209]; copper ion binding [GO:0005507]; DNA binding [GO:0003677]; enterobactin binding [GO:1903981]; exogenous protein binding [GO:0140272]; fatty acid binding [GO:0005504]; identical protein binding [GO:0042802]; protein-folding chaperone binding [GO:0051087]; pyridoxal phosphate binding [GO:0030170]; toxic substance binding [GO:0015643]	HPYFYAPELLFFAK	0,C+12[AnyN-term]	0	0	0	2	6	3	4	3	0	0	0	0	0	0	0.039942	20	17	18	5	2	6	11.3333	0	0	0	0	0	0	0	0	0	0.0165468
P01876	Immunoglobulin heavy constant alpha 1 (Ig alpha-1 chain C region) (Ig alpha-1 chain C region BUR) (Ig alpha-1 chain C region TRO)	IGHA1	adaptive immune response [GO:0002250]; antibacterial humoral response [GO:0019731]; B cell receptor signaling pathway [GO:0050853]; complement activation, classical pathway [GO:0006958]; glomerular filtration [GO:0003094]; immune response [GO:0006955]; positive regulation of respiratory burst [GO:0060267]	blood microparticle [GO:0072562]; extracellular exosome [GO:0070062]; extracellular region [GO:0005576]; extracellular space [GO:0005615]; IgA immunoglobulin complex [GO:0071745]; IgG immunoglobulin complex [GO:0071735]; immunoglobulin complex, circulating [GO:0042571]; monomeric IgA immunoglobulin complex [GO:0071748]; plasma membrane [GO:0005886]; secretory dimeric IgA immunoglobulin complex [G…	antigen binding [GO:0003823]	VFPLSLCSTQPDGNVVIACLVQGFFPQEPLSVTWSESGQGVTAR	7,Carbamidomethyl[C];19,Carbamidomethyl[C]	0	0	1	4	3	3	0	2.2	0	0	0	0	0	0	0.0401862	3	3	2	0	0	5	2.16667	0	0	0	0	0	0	0	0	0	0.0410563
P02768	Albumin	ALB GIG20 GIG42 PRO0903 PRO1708 PRO2044 PRO2619 PRO2675 UNQ696/PRO1341	cellular response to calcium ion starvation [GO:0072732]; cellular response to starvation [GO:0009267]; negative regulation of mitochondrial depolarization [GO:0051902]	blood microparticle [GO:0072562]; cytoplasm [GO:0005737]; endoplasmic reticulum [GO:0005783]; endoplasmic reticulum lumen [GO:0005788]; extracellular exosome [GO:0070062]; extracellular region [GO:0005576]; extracellular space [GO:0005615]; Golgi apparatus [GO:0005794]; nucleus [GO:0005634]; platelet alpha granule lumen [GO:0031093]; protein-containing complex [GO:0032991]	antioxidant activity [GO:0016209]; copper ion binding [GO:0005507]; DNA binding [GO:0003677]; enterobactin binding [GO:1903981]; exogenous protein binding [GO:0140272]; fatty acid binding [GO:0005504]; identical protein binding [GO:0042802]; protein-folding chaperone binding [GO:0051087]; pyridoxal phosphate binding [GO:0030170]; toxic substance binding [GO:0015643]	MPCAEDYLSVVLNQLCVLHEK	16,Carbamidomethyl[C]	0	0	4	3	7	1	1	3.2	0	0	0	0	0	0	0.0453001	3	3	2	0	0	2	1.66667	0	0	0	0	0	0	0	0	0	0.030515
P12109	Collagen alpha-1(VI) chain	COL6A1	2-oxoglutarate metabolic process [GO:0006103]; adipose tissue development [GO:0060612]; apoptotic nuclear changes [GO:0030262]; autophagy [GO:0006914]; basement membrane organization [GO:0071711]; bone development [GO:0060348]; bone mineralization [GO:0030282]; canonical Wnt signaling pathway [GO:0060070]; cartilage development [GO:0051216]; caveola assembly [GO:0070836]; cell adhesion [GO:000715…	basement membrane [GO:0005604]; collagen type VI trimer [GO:0005589]; collagen-containing extracellular matrix [GO:0062023]; endoplasmic reticulum lumen [GO:0005788]; extracellular exosome [GO:0070062]; extracellular region [GO:0005576]; intracellular vesicle [GO:0097708]; lysosomal membrane [GO:0005765]; membrane [GO:0016020]; mitochondrion [GO:0005739]; myofibril [GO:0030016]; protein-containin…	collagen binding [GO:0005518]; extracellular matrix structural constituent conferring tensile strength [GO:0030020]; platelet-derived growth factor binding [GO:0048407]	DTTPLNVLCSPGIQVVSVGIK	9,Carbamidomethyl[C]	0	0	8	3	0	10	4	5	0	0	0	0	0	0	0.0490568	7	4	2	4	6	4	4.5	0	0	0	0	0	0	0	0	0	0.00152516
Q14624	Inter-alpha-trypsin inhibitor heavy chain H4 (ITI heavy chain H4) (ITI-HC4) (Inter-alpha-inhibitor heavy chain 4) (Inter-alpha-trypsin inhibitor family heavy chain-related protein) (IHRP) (Plasma kallikrein sensitive glycoprotein 120) (Gp120) (PK-120) [Cleaved into: 70 kDa inter-alpha-trypsin inhibitor heavy chain H4; 35 kDa inter-alpha-trypsin inhibitor heavy chain H4]	ITIH4 IHRP ITIHL1 PK120 PRO1851	acute-phase response [GO:0006953]; hyaluronan metabolic process [GO:0030212]; response to cytokine [GO:0034097]	blood microparticle [GO:0072562]; collagen-containing extracellular matrix [GO:0062023]; extracellular exosome [GO:0070062]; extracellular region [GO:0005576]; plasma membrane [GO:0005886]; platelet dense granule lumen [GO:0031089]	endopeptidase inhibitor activity [GO:0004866]; serine-type endopeptidase inhibitor activity [GO:0004867]	ERRLDYQEGPPGVEISCWSVEL	17,Carbamidomethyl[C]	∞	∞	0	0	0	0	0	0	2	4	4	4	2	3.2	0.00283785	0	0	0	0	0	0	0	0	1	3	2	1	2	4	1	1.75	0.00619752
Q14624	Inter-alpha-trypsin inhibitor heavy chain H4 (ITI heavy chain H4) (ITI-HC4) (Inter-alpha-inhibitor heavy chain 4) (Inter-alpha-trypsin inhibitor family heavy chain-related protein) (IHRP) (Plasma kallikrein sensitive glycoprotein 120) (Gp120) (PK-120) [Cleaved into: 70 kDa inter-alpha-trypsin inhibitor heavy chain H4; 35 kDa inter-alpha-trypsin inhibitor heavy chain H4]	ITIH4 IHRP ITIHL1 PK120 PRO1851	acute-phase response [GO:0006953]; hyaluronan metabolic process [GO:0030212]; response to cytokine [GO:0034097]	blood microparticle [GO:0072562]; collagen-containing extracellular matrix [GO:0062023]; extracellular exosome [GO:0070062]; extracellular region [GO:0005576]; plasma membrane [GO:0005886]; platelet dense granule lumen [GO:0031089]	endopeptidase inhibitor activity [GO:0004866]; serine-type endopeptidase inhibitor activity [GO:0004867]	HRQGPVNLLSDPEQGVEVTGQYER	0,Carbamyl[AnyN-term]	∞	∞	0	0	0	0	0	0	1	5	3	2	8	3.8	0.0375804	0	0	0	0	0	0	0	0	1	2	2	3	3	2	1	1.75	0.00200783
P01876	Immunoglobulin heavy constant alpha 1 (Ig alpha-1 chain C region) (Ig alpha-1 chain C region BUR) (Ig alpha-1 chain C region TRO)	IGHA1	adaptive immune response [GO:0002250]; antibacterial humoral response [GO:0019731]; B cell receptor signaling pathway [GO:0050853]; complement activation, classical pathway [GO:0006958]; glomerular filtration [GO:0003094]; immune response [GO:0006955]; positive regulation of respiratory burst [GO:0060267]	blood microparticle [GO:0072562]; extracellular exosome [GO:0070062]; extracellular region [GO:0005576]; extracellular space [GO:0005615]; IgA immunoglobulin complex [GO:0071745]; IgG immunoglobulin complex [GO:0071735]; immunoglobulin complex, circulating [GO:0042571]; monomeric IgA immunoglobulin complex [GO:0071748]; plasma membrane [GO:0005886]; secretory dimeric IgA immunoglobulin complex [G…	antigen binding [GO:0003823]	VAAEDWK	0,Carbamyl[AnyN-term]	∞	∞	0	0	0	0	0	0	4	2	0	3	1	2	0.0474207	0	0	0	0	0	0	0	0	1	1	2	1	1	1	1	1	0.00113378
P01877	Immunoglobulin heavy constant alpha 2 (Ig alpha-2 chain C region) (Ig alpha-2 chain C region BUT) (Ig alpha-2 chain C region LAN)	IGHA2	adaptive immune response [GO:0002250]; antibacterial humoral response [GO:0019731]; B cell receptor signaling pathway [GO:0050853]; complement activation, classical pathway [GO:0006958]; glomerular filtration [GO:0003094]; immune response [GO:0006955]; positive regulation of respiratory burst [GO:0060267]	blood microparticle [GO:0072562]; extracellular exosome [GO:0070062]; extracellular region [GO:0005576]; extracellular space [GO:0005615]; IgA immunoglobulin complex [GO:0071745]; immunoglobulin complex, circulating [GO:0042571]; monomeric IgA immunoglobulin complex [GO:0071748]; plasma membrane [GO:0005886]; secretory dimeric IgA immunoglobulin complex [GO:0071752]; secretory IgA immunoglobulin …	antigen binding [GO:0003823]
