## Supplementary material for "Analysis of Urinary Proteome Modifications in Patients with Different Glycated Hemoglobin A1c Levels": Table S1, Table S2, Table S3, Table S4: Table S4. Differential modifications and their frequencies of identification..xlsx

### Sheet: Group A
Modification	Number of Identifications
Carbamidomethyl[C]	1206
Oxidation[M]	452
Carbamyl[AnyN-term]	241
Deamidated[N]	154
GG[C](Dicarbamidomethyl[C])	137
Gln->pyro-Glu[AnyN-termQ]	81
Pyro-carbamidomethyl[AnyN-termC]	26
Propionamide_2H(3)[C]	23
Dehydrated[D]	21
Cation_Ca[II][E]	15
Trp->Kynurenin[W]	15
Cation_Fe[II][D]	14
Acetyl[ProteinN-term]	13
Ammonia-loss[N]	12
Cation_Ca[II][D]	11
CarbamidomethylDTT[C]	10
Carboxymethyl[C]	9
Ser->Phe[S]	9
pyrophospho[S]	9
Phospho[S]	9
Oxidation[W]	9
maleimide[C]	8
Cation_Na[E]	7
Succinyl[AnyN-term]	7
monomethylphosphothione[C]	7
Ammonium[E]	7
Ser->Asn[S]	7
Cation_Fe[II][E]	6
DHP[C]	6
Thiophospho[S]	5
Cation_Na[D]	5
Pro->HAVA[P]	5
Glu->Tyr[E]	5
Ammonium[D]	5
Thiazolidine[C]	5
Methyl[S](Ser->Thr[S])	5
Deamidated[Q]	4
sulfo+amino[Y]	4
Sulfo[Y]	4
Deoxy[S](Ser->Ala[S])	4
Thr->Ala[T]	4
Xle->Val[I]	4
Formyl[AnyN-term]	3
Unknown_248[AnyN-term]	3
DiDehydro[C]	3
Phe->Trp[F]	3
DYn-2[C]	3
Oxidation[P]	3
Diisopropylphosphate[T]	3
AzidoF[F]	3
Val->Xle[V]	3
Tyr->Phe[Y]	3
Gly->Asp[G]	3
Glu->pyro-Glu[AnyN-termE]	3
Ala->Val[A]	3
Glu->Asp[E]	3
Carbamyl[K]	2
Hex[K]	2
Dioxidation[M]	2
Met->AspSA[M]	2
Xlink_DTSSP[192][K]	2
Isopropylphospho[T]	2
Arg->Npo[R]	2
PhosphoCytidine[S]	2
Dimethylphosphothione[Y]	2
Pent(2)[S]	2
DNPS[C]	2
DTT[C]	2
HexNAc[N]	2
Glu->Gln[E]	2
Lys->Arg[K]	2
Ser->Gly[S]	2
Ser->Gln[S]	2
Hex(1)HexNAc(1)[S]	2
Arg-loss[AnyC-termR]	2
Dioxidation[W]	2
Xle->Phe[I]	2
Glu->Met[E]	2
Thr->Ser[T]	2
Asn->Thr[N]	2
Iodoacetanilide[C]	1
Dioxidation[R]	1
SPITC[AnyN-term]	1
AEBS[H]	1
Pro->His[P]	1
Ala->Asn[A]	1
Pro->Phe[P]	1
Val->Pro[V]	1
C+12[AnyN-term]	1
LG-anhyropyrrole[AnyN-term]	1
Cytopiloyne+water[C]	1
Diethyl[AnyN-term]	1
Trioxidation[C]	1
Thr->Pro[T]	1
Pro->Trp[P]	1
Unknown_162[AnyN-term]	1
Trimethyl_2H(9)[K]	1
Xlink_EGS[115][K]	1
Carbamidomethyl[AnyN-term]	1
Glu->Phe[E]	1
2-monomethylsuccinyl[C]	1
Decanoyl[S]	1
Crotonaldehyde[C]	1
Methyl[H]	1
Lys->Asn[K]	1
Ser->Pro[S]	1
Propionamide[AnyN-term]	1
NHS-fluorescein[K]	1
HexNAc(1)dHex(1)[N]	1
Gly->Ser[G]	1
Methyl_2H(3)13C(1)[AnyN-term]	1
Thr->Xle[T]	1
Methyl[D](Asp->Glu[D])	1
MDCC[C]	1
Tyr->His[Y]	1
Phospho[T]	1
NEIAA[C]	1
SulfurDioxide[C]	1
Met->Xle[M]	1
HexNAc[S]	1
ICAT-H[C]	1
Cation_K[E]	1
Gly->Met[G]	1
GG[K](Dicarbamidomethyl[K])	1
MeMePhosphorothioate[S]	1
CarboxymethylDTT[C]	1
Bromobimane[C]	1
Xle->Lys[I]	1
Lys[AnyN-term]	1
Formyl[S](Ser->Asp[S])	1
Arg->Asn[R]	1
Didehydro[S]	1
Tyr->Ser[Y]	1
azole[S]	1
Propiophenone[C]	1
Sulfo[S]	1
Hex[T]	1
Glucuronyl[S]	1
Xle->Asn[I]	1
cGMP+RMP-loss[S]	1
Biotin-HPDP[C]	1
Isopropylphospho[S]	1
HMVK[C]	1
Lys->Glu[K]	1
Arg[AnyN-term]	1
SMA[AnyN-term]	1
Met->Val[M]	1
Propionyl_13C(3)[AnyN-term]	1
Dioxidation[C]	1
HNE[A]	1
Carbamyl[C]	1
Cys->Gly[C]	1
Xle->Val[L]	1
Xle->Ser[L]	1
Ser->Arg[S]	1
Carbamidomethyl[M]	1
Dehydrated[T]	1
methylsulfonylethyl[K]	1
Ala->Ser[A]	1
Lys->Gln[K]	1

### Sheet: Group B
Modification	Number of Identifications
Carbamidomethyl[C]	3084
Carbamyl[AnyN-term]	1352
Deamidated[N]	500
AEBS[Y]	359
Oxidation[M]	339
GG[C](Dicarbamidomethyl[C])	239
Gln->pyro-Glu[AnyN-termQ]	158
Oxidation[Y]	157
C+12[AnyN-term]	65
AEBS[K]	59
Pyro-carbamidomethyl[AnyN-termC]	58
Carboxymethyl[C]	52
Oxidation[P]	45
Dioxidation[P](Pro->Glu[P])	35
Trioxidation[W]	33
Acetyl[ProteinN-term]	31
Deamidated[Q]	30
Dioxidation[W]	27
Trioxidation[F]	26
Oxidation[W]	24
Carbamyl[K]	24
Trioxidation[Y]	23
Xlink_EGS[226][K]	21
Dioxidation[L]	20
Dioxidation[F]	18
Dioxidation[Y]	18
Dioxidation[C]	18
Phospho[S]	18
methylsulfonylethyl[C]	17
Oxidation[F](Phe->Tyr[F])	17
Carbonyl[L]	17
Ammonia-loss[N]	17
Ser->Phe[S]	17
Methyl[S](Ser->Thr[S])	16
maleimide[C]	16
Diisopropylphosphate[T]	16
Diisopropylphosphate[AnyN-term]	15
Carbamidomethyl[AnyN-term]	14
Carbamyl[Y]	14
CarbamidomethylDTT[C]	14
Pro->pyro-Glu[P]	13
Hex[K]	13
Unknown_420[AnyN-term]	13
Carbamidomethyl[M]	12
Val->Xle[V]	12
Carbamyl[C]	12
Cation_Fe[II][D]	12
Trioxidation[C]	11
DiDehydro[C]	11
Delta_O(4)[W]	10
Propionamide_2H(3)[C]	10
Glu->Asp[E]	9
Menadione-HQ[C]	9
Arg-loss[AnyC-termR]	9
Oxidation[C]	8
Xle->Val[I]	8
Tyr->Phe[Y]	8
pyrophospho[S]	8
Glu->pyro-Glu[AnyN-termE]	8
Dehydrated[D]	8
Diisopropylphosphate[S]	8
Cys->Dha[C]	7
Ser->Asn[S]	7
Xle->Val[L]	7
Diisopropylphosphate[Y]	7
Phe->Trp[F]	7
Malonyl[K]	7
Cys->Oxoalanine[C]	6
Formyl[AnyN-term]	6
Met->AspSA[M]	6
Cation_Na[E]	6
Xlink_EGS[115][K]	6
Tyr->Ser[Y]	6
Carbamidomethyl[K](Gly[K])	5
Oxidation[L]	5
sulfo+amino[Y]	5
Cation_Ca[II][E]	5
Dioxidation[M]	5
AzidoF[F]	5
Ala->Val[A]	5
Cation_Na[D]	5
Methyl[D](Asp->Glu[D])	5
Met->Xle[M]	5
Dehydrated[S]	5
Ser->Gly[S]	5
Oxidation[T]	4
CAF[AnyN-term]	4
HexNAc[T]	4
Dioxidation[I]	4
Cation_Fe[III][E]	4
Val->Ala[V]	4
Cation_Ca[II][D]	4
Thr->Xle[T]	4
Dehydrated[T]	4
monomethylphosphothione[C]	4
Diisopropylphosphate[K]	4
Xlink_SMCC[219][C]	4
Propionamide[C]	4
HexNAc[N]	4
Lys->Arg[K]	4
Xle->Thr[I]	4
Thr->Ser[T]	4
Gly->Ala[G]	4
2-monomethylsuccinyl[C]	3
Hydroxycinnamyl[C]	3
Dioxidation[V]	3
Malonyl[C]	3
Glu->Phe[E]	3
Xle->Phe[I]	3
Gln->His[Q]	3
Diethylphosphate[C]	3
NO_SMX_SEMD[C]	3
Glucosylgalactosyl[K]	3
Unknown_234[E]	3
LRGG[K]	3
Ala->Gly[A]	3
Arg->Gln[R]	3
Dimethylphosphothione[S]	3
Ala->Thr[A]	3
Xle->Ser[L]	3
Gly->Glu[G]	3
Thiazolidine[F]	2
phenylsulfonylethyl[C]	2
NEMsulfurWater[C]	2
Met->Asp[M]	2
Val->Glu[V]	2
2-dimethylsuccinyl[C]	2
Val->Tyr[V]	2
Carbamidomethyl[H]	2
Isopropylphospho[Y]	2
Cys->Gly[C]	2
Val->Thr[V]	2
Gly->Asp[G]	2
Menadione[C]	2
Ub-Br2[C]	2
Thr->Gly[T]	2
Lys->MetOx[K]	2
Xlink_BuUrBu[214][K]	2
Methyl[E]	2
Xle->Trp[L]	2
Bacillosamine[N]	2
Delta_H(6)C(7)O(4)[R]	2
Arg->Lys[R]	2
Lipoyl[K]	2
G-H1[R]	2
UgiJoullieProGly[E]	2
cGMP+RMP-loss[C]	2
HN3_mustard[C]	2
Ethanedithiol[S]	2
Lysbiotinhydrazide[K]	2
AEBS[S]	2
Sulfo[Y]	2
Lys->Thr[K]	2
Ala->Ser[A]	2
Met->Val[M]	2
Asp->Gly[D]	2
Thr->Ala[T]	2
Glu->Gln[E]	2
Arg->Asn[R]	2
Thr->Cys[T]	2
Ser->Arg[S]	2
Asn->Thr[N]	2
Asn->His[N]	2
Asn->Lys[N]	2
Unknown_234[AnyC-term]	2
Hex(1)HexNAc(1)[S]	2
Lys->Glu[K]	2
Lys->Gln[K]	2
Propionyl_13C(3)[AnyN-term]	2
Carbonyl[Q]	1
Xle->Pro[L]	1
Carbonyl[V]	1
Val->Phe[V]	1
SulfanilicAcid[E]	1
N-dimethylphosphate[S]	1
HexNAc(1)dHex(1)[T]	1
Dansyl[AnyN-term]	1
NEMsulfur[C]	1
Asn->Trp[N]	1
NBS[W]	1
Phospho[Y]	1
Lys->Gly[K]	1
GG[S]	1
Asn->Xle[N]	1
Xle->Asn[I]	1
Pro->HAVA[P]	1
Pro->Trp[P]	1
ISD_z+2_ion[AnyN-term]	1
Biotin[AnyN-term]	1
Cation_Fe[III][D]	1
Cys->SecNEM_2H(5)[C]	1
Hex(1)Pent(1)[T]	1
glucosone[R]	1
Delta_H(4)C(3)O(1)[C]	1
DHP[C]	1
Glycosyl[P]	1
Ala->His[A]	1
HexNAc(1)NeuAc(1)[T]	1
Xlink_DTSSP[192][K]	1
Hypusine[K]	1
Galactosyl[K]	1
Carboxymethyl[AnyN-term]	1
Ub-VME[C]	1
Iodoacetanilide_13C(6)[AnyN-term]	1
Unknown_302[AnyN-term]	1
FTC[C]	1
HNE+Delta_H(2)[H]	1
Cysteinyl[C]	1
Xlink_BS2G[96][K]	1
Arg->Phe[R]	1
FMNH[C]	1
Diethylphosphate[AnyN-term]	1
DNPS[C]	1
Delta_H(8)C(6)O(1)[K]	1
Formyl[K]	1
Xlink_DSSO[279][K]	1
Dehydrated[Y]	1
PyridoxalPhosphateH2[K]	1
ethylamino[S]	1
TMT[AnyN-term]	1
Malonyl[S]	1
Menadione[K]	1
Lys->AminoadipicAcid[K]	1
GluGlu[E]	1
Delta_H(6)C(6)O(1)[K]	1
Cation_Fe[II][E]	1
Hex(1)Pent(2)Me(1)[T]	1
Methyl_2H(3)[D]	1
Cation_Al[III][D]	1
CarboxymethylDTT[C]	1
Ammonium[D]	1
Xlink_BuUrBu[213][K]	1
Amidated[AnyC-term]	1
dHex(1)Hex(1)[S]	1
Diethylphosphate[S]	1
Asp->Asn[D]	1
Propiophenone[C]	1
Oxidation[H]	1
Bodipy[C]	1
Ala->Asn[A]	1
SPITC_13C(6)[AnyN-term]	1
Hex(1)NeuGc(1)[T]	1
biotinAcrolein298[C]	1
HexNAc(1)dHex(1)[N]	1
Hex[T]	1
HexNAc(1)dHex(2)[N]	1
Phosphoguanosine[K]	1
Cation_Zn[II][H]	1
Ser->Pro[S]	1
Ala->Pro[A]	1
Thr->Val[T]	1
Xle->Met[L]	1
Pro->Xle[P]	1
Thr->Pro[T]	1
Xle->Thr[L]	1
Ser->Xle[S]	1
Ammonium[E]	1
Val->Met[V]	1
DTT[C]	1
Hex(1)HexNAc(1)[T]	1
Hex(1)HexNAc(1)Phos(1)[S]	1
Hex[S]	1
Cys->Met[C]	1
Glu->pyro-Glu+Methyl[AnyN-termE]	1
Gln->Xle[Q]	1
Ser->Tyr[S]	1
PyridoxalPhosphate[K]	1
BEMAD_ST_2H(6)[S]	1
Hex(1)Pent(2)[S]	1
Tyr->His[Y]	1
DiLeu4plex118[Y]	1
Lys->Asn[K]	1
DNCB_hapten[C]	1
GlycerylPE[E]	1
Lys->His[K]	1
Deoxy[S](Ser->Ala[S])	1
Guanidinyl[K]	1
Xle->Arg[L]	1
PEO-Iodoacetyl-LC-Biotin[C]	1
Xle->His[L]	1
Pro->Ser[P]	1
Arg2PG[R]	1
Cation_Ag[E]	1
Didehydro[T]	1
